# Data from an electronic health informatics pipeline to describe clearance dynamics of Hepatitis B surface antigen (HBsAg) and e-Antigen (HBeAg) in chronic HBV infection

**DOI:** 10.1101/494500

**Authors:** Louise O Downs, David Smith, Sheila F Lumley, Meha Patel, Anna L McNaughton, Jolynne Mokaya, M Azim Ansari, Hizni Salih, Kinga A Várnai, Oliver Freeman, Sarah Cripps, Jane Phillips, Jane Collier, Kerrie Woods, Keith Channon, Jim Davies, Eleanor Barnes, Katie Jeffery, Philippa C Matthews

**Author notes:** These two authors contributed equally (Louise O Downs, David Smith). **CORRESPONDING AUTHOR Email:** **Address:** Medawar Building for Pathogen Research, South Parks Road, Oxford OX1 3SY, UK. **CONFLICT OF INTEREST:** Nil. **FINANCIAL SUPPORT:** LD is funded by the National Institute for Health Research (NIHR). PCM is funded by the Wellcome Trust, grant number 110110. EB is funded by the Medical Research Council UK, the Oxford NIHR Biomedical Research Centre and is an NIHR Senior Investigator. The views expressed in this article are those of the authors and not necessarily those of the NHS, the NIHR, or the Department of Health.

## Abstract

HBsAg and HBeAg have gained traction as biomarkers of control and clearance during chronic hepatitis B virus infection (CHB). Improved understanding of clearance correlates of these proteins could help inform improvements in patient-stratified care and advance insights into underlying mechanisms of disease control, thus underpinning new cure strategies. We collected electronic clinical data via an electronic pipeline supported by the National Institute for Health Research Health Informatics Collaborative (NIHR-HIC), adopting an unbiased approach to generating a robust longitudinal dataset for adults testing HBsAg-positive from a large UK teaching hospital over a six year period (2011-2016 inclusive). From 553 individuals with CHB, longitudinal data were available for 319, representing >107,000 weeks of clinical follow-up. Among these 319 individuals, 13 (4%) cleared HBsAg completely. Among these 13, HBsAg clearance rate was similar in individuals on nucleos(t)ide analogue (NA) therapy (n=4 (31%)), median clearance time 150 weeks) vs those not on NA therapy (n=9 (69%), median clearance time 157 weeks). Those who cleared HBsAg were significantly older, and less likely to be on NA therapy compared to non-clearers (p=0.003 and p=0.001, respectively). Chinese ethnicity was associated with HBeAg positivity (p=0.025). HBeAg clearance occurred both on NA therapy (n=24, median time 49 weeks) and off NA therapy (n=19, median time 52 weeks). Improved insights into the dynamics of these biomarkers can underpin better prognostication and patient-stratified care. Our systematised approach to data collection paves the way for scaling up efforts to harness clinical data to address research questions and underpin improvements in clinical care.

**IMPORTANCE:** Advances in the diagnosis, monitoring and treatment of hepatitis B virus (HBV) infection are urgently required if we are to meet international targets for elimination by the year 2030. Here we demonstrate how routine clinical data can be harnessed through an unbiased electronic pipeline, showcasing the significant potential for amassing large clinical datasets that can help to inform advances in patient care, and provide insights that may help to inform new cure strategies. Our cohort from a large UK hospital includes adults from diverse ethnic groups that have previously been under-represented in the literature. Tracking two protein biomarkers that are used to monitor chronic HBV infection, we provide new insights into the timelines of HBV clearance, both on and off treatment. These results contribute to improvements in individualised clinical care and may provide important clues into the immune events that underpin disease control.
