## Supplementary table 2 for "Data from an electronic health informatics pipeline to describe clearance dynamics of Hepatitis B surface antigen (HBsAg) and e-Antigen (HBeAg) in chronic HBV infection"

### Sheet: Data
HBS-identification number	Decade of birth	Sex	Age At First HBsAg Test	Ethnic Group	First HBsAg year	HCV Coinfected	HIV Coinfected	HBsAg Clearer Status	HBeAg Clearer Status	Elastography score (kPa) (ND not done, NA not available)	Treated in 12 months prior to last maximum value recorded for HBsAg (Yes/No)	Treatment regimen prior to sAg clearance	Treated in 12 months prior to last positive HBeAg (Yes/No)	Treatment regimen prior to eAg clearance
HBS001	1970-1979	M	35	Asian	2005	N	N	Non Clearer	Neg	NA	NA	NA	NA	NA
HBS002	1980-1989	F	23	Asian	2009	N	N	Non Clearer	Neg	NA	NA	NA	NA	NA
HBS003	1940-1949	M	62	Asian	2004	N	N	Potential clearer	Neg	ND	Y	Lamivudine	NA	NA
HBS004	1970-1979	M	30	Black	2009	N	Y	Potential clearer	Neg	ND	Y	Truvada	NA	NA
HBS006	1940-1949	M	57	White	2004	N	Y	Non Clearer	Clear	NA	NA	NA	N	NA
HBS007	1980-1989	F	23	White	2004	N	N	Non Clearer	Neg	2.8	NA	NA	NA	NA
HBS008	1980-1989	F	32	Asian	2012	N	N	Non Clearer	Neg	NA	NA	NA	NA	NA
HBS009	1970-1979	M	35	Chinese	2010	N	N	Non Clearer	Neg	NA	NA	NA	NA	NA
HBS010	1960-1969	F	38	Other	2007	N	N	Non Clearer	Pos	NA	NA	NA	NA	NA
HBS011	1980-1989	F	23	Mixed	2005	N	N	Non Clearer	Pos	NA	NA	NA	NA	NA
HBS012	1980-1989	F	25	Asian	2012	N	N	Non Clearer	Neg	NA	NA	NA	NA	NA
HBS013	1970-1979	M	31	Chinese	2008	N	N	Non Clearer	Pos	NA	NA	NA	NA	NA
HBS014	1970-1979	F	34	Asian	2013	N	N	Non Clearer	Neg	NA	NA	NA	NA	NA
HBS015	1970-1979	F	35	White	2012	N	N	Non Clearer	Neg	NA	NA	NA	NA	NA
HBS018	1960-1969	M	52	Not Stated	2015	N	N	Non Clearer	Neg	NA	NA	NA	NA	NA
HBS020	1970-1979	M	41	Black	2015	N	N	Non Clearer	Neg	NA	NA	NA	NA	NA
HBS022	1970-1979	M	44	White	2015	N	N	Potential clearer	Neg	6.8	N	NA	NA	NA
HBS023	1960-1969	M	40	Black	2004	N	Y	Complete Clearer	Neg	4.4	Y	Lamivudine + Adefovir	NA	NA
HBS024	1980-1989	F	19	Asian	2008	N	N	Non Clearer	Clear	7.3	NA	NA	N	NA
HBS025	1970-1979	M	40	Asian	2012	N	N	Non Clearer	Pos	NA	NA	NA	NA	NA
HBS026	1970-1979	M	33	Asian	2008	N	N	Non Clearer	Clear	5.5	NA	NA	Y	Entecavir
HBS027	1950-1959	M	56	Chinese	2006	N	N	Non Clearer	Neg	NA	NA	NA	NA	NA
HBS028	1960-1969	M	42	White	2009	N	N	Non Clearer	Neg	NA	NA	NA	NA	NA
HBS029	1940-1949	M	66	Chinese	2010	N	N	Non Clearer	Blipper	26.3	NA	NA	NA	NA
HBS030	1950-1959	F	57	Chinese	2011	N	N	Non Clearer	Neg	NA	NA	NA	NA	NA
HBS031	1980-1989	F	25	Not Stated	2011	N	N	Non Clearer	Neg	NA	NA	NA	NA	NA
HBS032	1960-1969	M	53	White	2013	N	N	Potential clearer	Blipper	3.8	N	NA	NA	NA
HBS035	1970-1979	M	31	Chinese	2007	N	N	Non Clearer	Blipper	NA	NA	NA	NA	NA
HBS036	1970-1979	F	33	Chinese	2004	N	N	Non Clearer	Neg	NA	NA	NA	NA	NA
HBS038	1970-1979	F	35	Chinese	2010	N	N	Non Clearer	Neg	NA	NA	NA	NA	NA
HBS040	1980-1989	F	26	Chinese	2006	N	N	Non Clearer	Neg	NA	NA	NA	NA	NA
HBS041	1950-1959	F	56	Chinese	2013	N	N	Non Clearer	Neg	NA	NA	NA	NA	NA
HBS042	1980-1989	F	25	White	2013	N	N	Non Clearer	Neg	NA	NA	NA	NA	NA
HBS045	1980-1989	M	34	Not Stated	2015	N	N	Non Clearer	Neg	NA	NA	NA	NA	NA
HBS046	1960-1969	M	43	White	2006	N	N	Non Clearer	Neg	NA	NA	NA	NA	NA
HBS049	1980-1989	M	27	Asian	2014	N	N	Non Clearer	Neg	NA	NA	NA	NA	NA
HBS051	1970-1979	M	38	Black	2015	N	N	Non Clearer	Neg	NA	NA	NA	NA	NA
HBS053	1980-1989	F	29	White	2015	N	N	Non Clearer	Neg	NA	NA	NA	NA	NA
HBS054	1970-1979	F	39	Mixed	2013	N	N	Non Clearer	Neg	NA	NA	NA	NA	NA
HBS055	1940-1949	M	64	Chinese	2012	N	N	Non Clearer	Pos	NA	NA	NA	NA	NA
HBS056	1970-1979	M	35	White	2007	N	N	Non Clearer	Neg	NA	NA	NA	NA	NA
HBS057	1980-1989	F	25	Not Stated	2011	N	N	Non Clearer	Neg	NA	NA	NA	NA	NA
HBS058	1970-1979	M	36	Black	2015	N	N	Non Clearer	Neg	NA	NA	NA	NA	NA
HBS059	1950-1959	M	51	Black	2005	N	N	Non Clearer	Neg	NA	NA	NA	NA	NA
HBS060	1940-1949	F	64	White	2011	N	N	Potential clearer	Neg	ND	N	NA	NA	NA
HBS061	1980-1989	F	24	Asian	2008	N	N	Non Clearer	Neg	NA	NA	NA	NA	NA
HBS062	1970-1979	M	37	White	2009	N	N	Non Clearer	Pos	NA	NA	NA	NA	NA
HBS063	1970-1979	M	32	Asian	2011	N	N	Non Clearer	Neg	NA	NA	NA	NA	NA
HBS065	1970-1979	M	31	White	2010	N	N	Non Clearer	Neg	NA	NA	NA	NA	NA
HBS066	1970-1979	F	38	Chinese	2011	N	N	Non Clearer	Neg	NA	NA	NA	NA	NA
HBS067	1960-1969	M	44	Black	2009	N	N	Non Clearer	Neg	NA	NA	NA	NA	NA
HBS068	1980-1989	M	26	Asian	2009	N	N	Non Clearer	Neg	NA	NA	NA	NA	NA
HBS070	1970-1979	F	35	Asian	2012	N	N	Non Clearer	Neg	NA	NA	NA	NA	NA
HBS071	1980-1989	F	17	Asian	2006	N	N	Non Clearer	Clear	NA	NA	NA	Unknown	NA
HBS072	1980-1989	M	29	Black	2012	N	N	Non Clearer	Neg	NA	NA	NA	NA	NA
HBS073	1980-1989	M	31	Other	2015	N	N	Non Clearer	Neg	NA	NA	NA	NA	NA
HBS074	1980-1989	M	30	Chinese	2013	N	N	Non Clearer	Neg	NA	NA	NA	NA	NA
HBS078	1960-1969	M	46	Asian	2014	N	N	Non Clearer	Neg	NA	NA	NA	NA	NA
HBS079	1970-1979	F	37	Chinese	2014	N	N	Non Clearer	Pos	NA	NA	NA	NA	NA
HBS080	1970-1979	M	45	Asian	2015	N	N	Potential clearer	Neg	6.4	Y	Entecavir	NA	NA
HBS081	1970-1979	M	38	Black	2015	N	N	Non Clearer	Neg	NA	NA	NA	NA	NA
HBS083	1980-1989	F	35	Asian	2016	N	N	Non Clearer	Neg	NA	NA	NA	NA	NA
HBS084	1970-1979	M	34	White	2008	N	N	Non Clearer	Neg	NA	NA	NA	NA	NA
HBS085	1940-1949	M	61	Chinese	2009	N	N	Non Clearer	Pos	NA	NA	NA	NA	NA
HBS086	1960-1969	M	46	Not Stated	2014	N	N	Non Clearer	Neg	NA	NA	NA	NA	NA
HBS087	1990-1999	M	18	Asian	2008	N	N	Non Clearer	Clear	5.8	NA	NA	Y	Interferon
HBS088	1970-1979	F	33	Other	2008	N	N	Non Clearer	Neg	NA	NA	NA	NA	NA
HBS089	1970-1979	F	37	Chinese	2008	N	Y	Non Clearer	Clear	5.5	NA	NA	Y	Tenofovir
HBS090	1970-1979	F	34	White	2008	N	N	Non Clearer	Neg	NA	NA	NA	NA	NA
HBS091	1970-1979	M	30	White	2009	N	N	Non Clearer	Neg	NA	NA	NA	NA	NA
HBS093	1970-1979	M	38	Black	2012	N	N	Non Clearer	Clear	5.9	NA	NA	Y	Tenofovir
HBS094	1970-1979	M	34	Chinese	2012	N	N	Non Clearer	Pos	NA	NA	NA	NA	NA
HBS095	1970-1979	M	25	Mixed	2004	N	N	Non Clearer	Clear	5.3	NA	NA	Y	Lamivudine
HBS097	1970-1979	F	34	Not Stated	2012	N	N	Non Clearer	Clear	5.1	NA	NA	N	NA
HBS098	1960-1969	M	48	Chinese	2015	N	N	Non Clearer	Pos	NA	NA	NA	NA	NA
HBS099	1970-1979	M	43	Not Stated	2013	N	N	Non Clearer	Neg	NA	NA	NA	NA	NA
HBS100	1970-1979	M	35	Not Stated	2013	N	N	Non Clearer	Pos	NA	NA	NA	NA	NA
HBS101	1940-1949	M	61	Chinese	2008	N	N	Non Clearer	Neg	NA	NA	NA	NA	NA
HBS102	1960-1969	F	48	Black	2013	N	N	Potential clearer	Neg	6.8	N	NA	NA	NA
HBS103	1970-1979	M	37	White	2013	N	N	Non Clearer	Neg	NA	NA	NA	NA	NA
HBS105	1970-1979	M	34	White	2006	N	N	Non Clearer	Neg	NA	NA	NA	NA	NA
HBS106	1960-1969	M	49	Asian	2014	N	N	Non Clearer	Neg	NA	NA	NA	NA	NA
HBS107	1980-1989	F	30	Chinese	2015	N	N	Non Clearer	Neg	NA	NA	NA	NA	NA
HBS108	1980-1989	F	27	Chinese	2015	N	N	Non Clearer	Neg	NA	NA	NA	NA	NA
HBS109	1980-1989	F	28	White	2014	N	N	Non Clearer	Clear	7.6	NA	NA	Y	Interferon + Ribavirin
HBS111	1980-1989	M	29	Chinese	2015	N	N	Non Clearer	Clear	9.9	NA	NA	Y	Interferon
HBS112	1960-1969	M	46	Black	2015	N	N	Non Clearer	Neg	NA	NA	NA	NA	NA
HBS113	1980-1989	M	30	Not Stated	2015	N	N	Complete Clearer	Neg	4.3	N	NA	NA	NA
HBS114	1980-1989	M	34	Chinese	2016	N	N	Non Clearer	Neg	NA	NA	NA	NA	NA
HBS115	1980-1989	M	26	Not Stated	2014	N	N	Non Clearer	Clear	8.8	NA	NA	N	NA
HBS116	1980-1989	F	30	Chinese	2011	N	N	Non Clearer	Neg	NA	NA	NA	NA	NA
HBS117	1970-1979	F	36	Not Stated	2011	N	N	Potential clearer	Neg	4.5	N	NA	NA	NA
HBS118	1980-1989	F	30	Not Stated	2012	N	N	Potential clearer	Neg	4.5	N	NA	NA	NA
HBS119	1970-1979	F	29	Mixed	2004	N	N	Non Clearer	Pos	NA	NA	NA	NA	NA
HBS120	1940-1949	M	58	White	2005	N	N	Non Clearer	Blipper	NA	NA	NA	NA	NA
HBS121	1950-1959	M	58	Asian	2010	N	N	Non Clearer	Neg	NA	NA	NA	NA	NA
HBS122	1940-1949	M	60	Black	2006	N	N	Non Clearer	Clear	5.5	NA	NA	N	NA
HBS123	1970-1979	M	34	Black	2008	N	N	Non Clearer	Neg	NA	NA	NA	NA	NA
HBS124	1940-1949	M	62	Chinese	2008	N	N	Non Clearer	Clear	4.1	NA	NA	Y	Entecavir
HBS125	1980-1989	M	23	White	2012	N	N	Non Clearer	Neg	NA	NA	NA	NA	NA
HBS126	1970-1979	F	35	Chinese	2007	N	N	Non Clearer	Pos	NA	NA	NA	NA	NA
HBS127	1970-1979	M	33	Black	2007	N	N	Non Clearer	Neg	NA	NA	NA	NA	NA
HBS128	1980-1989	F	32	Black	2014	N	N	Non Clearer	Neg	NA	NA	NA	NA	NA
HBS129	1950-1959	F	54	Asian	2012	N	N	Non Clearer	Neg	NA	NA	NA	NA	NA
HBS130	1970-1979	M	35	White	2014	N	N	Non Clearer	Neg	NA	NA	NA	NA	NA
HBS131	1980-1989	M	21	Chinese	2008	N	N	Non Clearer	Blipper	NA	NA	NA	NA	NA
HBS132	1970-1979	M	40	White	2013	N	N	Complete Clearer	Neg	5.9	Y	Lamivudine +Tenofovir	NA	NA
HBS133	1970-1979	M	34	Not Stated	2013	N	N	Non Clearer	Clear	6.4	NA	NA	N	NA
HBS135	1960-1969	M	43	Chinese	2007	N	N	Non Clearer	Neg	NA	NA	NA	NA	NA
HBS136	1970-1979	M	35	Not Stated	2006	N	N	Non Clearer	Neg	NA	NA	NA	NA	NA
HBS140	1970-1979	M	42	White	2015	N	N	Non Clearer	Neg	NA	NA	NA	NA	NA
HBS141	1980-1989	F	29	White	2015	N	N	Non Clearer	Neg	NA	NA	NA	NA	NA
HBS144	1950-1959	M	54	Chinese	2011	N	N	Non Clearer	Neg	NA	NA	NA	NA	NA
HBS145	1980-1989	F	19	Asian	2008	N	N	Complete Clearer	Neg	3.6	N	NA	NA	NA
HBS146	1980-1989	M	25	Mixed	2009	N	N	Non Clearer	Blipper	4.5	NA	NA	NA	NA
HBS148	1980-1989	F	23	Asian	2010	N	N	Non Clearer	Pos	NA	NA	NA	NA	NA
HBS149	1960-1969	F	47	Asian	2016	N	N	Non Clearer	Neg	NA	NA	NA	NA	NA
HBS150	1970-1979	M	30	White	2008	N	N	Non Clearer	Neg	NA	NA	NA	NA	NA
HBS151	1970-1979	F	40	White	2010	N	N	Non Clearer	Neg	NA	NA	NA	NA	NA
HBS152	1960-1969	F	38	White	2006	N	N	Non Clearer	Neg	NA	NA	NA	NA	NA
HBS153	1980-1989	M	27	Asian	2012	N	N	Non Clearer	Neg	NA	NA	NA	NA	NA
HBS154	1950-1959	M	59	Chinese	2010	N	N	Potential clearer	Neg	6.6	N	NA	NA	NA
HBS156	1970-1979	F	36	Black	2013	N	N	Non Clearer	Neg	NA	NA	NA	NA	NA
HBS157	1980-1989	F	32	Not Stated	2013	N	N	Non Clearer	Neg	NA	NA	NA	NA	NA
HBS158	1980-1989	M	32	Chinese	2014	N	N	Non Clearer	Neg	NA	NA	NA	NA	NA
HBS159	1980-1989	M	24	White	2013	N	N	Non Clearer	Neg	NA	NA	NA	NA	NA
HBS161	1980-1989	F	25	Black	2013	N	N	Non Clearer	Neg	NA	NA	NA	NA	NA
HBS162	1970-1979	M	33	White	2012	N	N	Complete Clearer	Neg	6.7	N	NA	NA	NA
HBS163	1980-1989	M	25	Chinese	2014	N	N	Non Clearer	Neg	NA	NA	NA	NA	NA
HBS164	1980-1989	M	32	Black	2014	N	N	Non Clearer	Neg	NA	NA	NA	NA	NA
HBS165	1960-1969	M	37	White	2005	N	N	Non Clearer	Neg	NA	NA	NA	NA	NA
HBS169	1990-1999	F	26	Asian	2016	N	N	Non Clearer	Pos	NA	NA	NA	NA	NA
HBS170	1980-1989	F	23	White	2004	N	N	Non Clearer	Clear	2.9	NA	NA	N	NA
HBS171	1980-1989	F	26	Black	2011	N	N	Non Clearer	Neg	NA	NA	NA	NA	NA
HBS172	1960-1969	M	45	Asian	2005	N	N	Potential clearer	Neg	3.9	N	NA	NA	NA
HBS173	1940-1949	M	55	Chinese	2004	N	N	Non Clearer	Neg	NA	NA	NA	NA	NA
HBS174	1950-1959	M	52	White	2009	N	N	Non Clearer	Blipper	NA	NA	NA	NA	NA
HBS175	1960-1969	M	41	White	2005	N	N	Non Clearer	Pos	NA	NA	NA	NA	NA
HBS176	1960-1969	M	39	White	2006	N	Y	Non Clearer	Pos	NA	NA	NA	NA	NA
HBS177	1950-1959	M	55	Mixed	2013	N	N	Non Clearer	Neg	12	NA	NA	NA	NA
HBS178	1980-1989	M	27	White	2008	N	N	Non Clearer	Neg	NA	NA	NA	NA	NA
HBS179	1970-1979	M	31	Black	2010	N	N	Non Clearer	Neg	NA	NA	NA	NA	NA
HBS180	1950-1959	M	52	Asian	2007	N	N	Non Clearer	Neg	NA	NA	NA	NA	NA
HBS181	1940-1949	M	61	Mixed	2006	N	Y	Non Clearer	Neg	NA	NA	NA	NA	NA
HBS182	1970-1979	F	35	Chinese	2006	N	N	Potential clearer	Neg	4	N	NA	NA	NA
HBS184	1980-1989	M	30	White	2014	N	N	Non Clearer	Neg	ND	NA	NA	NA	NA
HBS187	1980-1989	F	29	Chinese	2013	N	N	Non Clearer	Neg	ND	NA	NA	NA	NA
HBS188	1980-1989	M	33	White	2014	N	N	Non Clearer	Clear	5.3	NA	NA	N	NA
HBS189	1970-1979	F	38	Not Stated	2015	N	N	Non Clearer	Neg	NA	NA	NA	NA	NA
HBS191	1980-1989	M	31	Not Stated	2015	N	N	Potential clearer	Neg	3.4	N	NA	NA	NA
HBS192	1980-1989	M	28	Asian	2015	N	N	Non Clearer	Neg	NA	NA	NA	NA	NA
HBS193	1980-1989	M	32	Not Stated	2015	N	N	Non Clearer	Neg	NA	NA	NA	NA	NA
HBS194	1990-1999	M	10	Asian	2005	N	N	Non Clearer	Neg	NA	NA	NA	NA	NA
HBS195	1950-1959	M	60	White	2011	N	N	Complete Clearer	Clear	ND	Y	Tenofovir	Y	Tenofovir
HBS196	1950-1959	M	47	Other	2006	N	N	Non Clearer	Clear	5.2	NA	NA	Y	Lamivudine + Adefovir
HBS197	1970-1979	M	36	White	2006	N	N	Complete Clearer	Clear	4.1	Y	Lamivudine + Adefovir	N	NA
HBS198	1980-1989	M	28	Black	2009	N	N	Non Clearer	Neg	NA	NA	NA	NA	NA
HBS199	1960-1969	F	44	Chinese	2011	N	N	Potential clearer	Neg	4.9	N	NA	NA	NA
HBS200	1980-1989	F	27	Black	2010	N	N	Non Clearer	Neg	NA	NA	NA	NA	NA
HBS201	1970-1979	M	31	Asian	2005	N	N	Non Clearer	Clear	4.2	NA	NA	Y	Lamivudine
HBS202	1960-1969	M	54	Other	2014	N	N	Non Clearer	Neg	NA	NA	NA	NA	NA
HBS203	1970-1979	M	37	White	2009	N	N	Non Clearer	Clear	6.3	NA	NA	Y	Entecavir
HBS204	1950-1959	M	49	Chinese	2004	N	N	Non Clearer	Neg	NA	NA	NA	NA	NA
HBS205	1980-1989	F	27	Chinese	2012	N	N	Non Clearer	Pos	NA	NA	NA	NA	NA
HBS206	1950-1959	M	50	Black	2007	N	N	Non Clearer	Neg	NA	NA	NA	NA	NA
HBS207	1980-1989	M	29	White	2015	N	N	Non Clearer	Neg	NA	NA	NA	NA	NA
HBS208	1960-1969	F	47	Not Stated	2013	N	N	Non Clearer	Neg	NA	NA	NA	NA	NA
HBS209	1980-1989	F	25	Black	2013	N	N	Non Clearer	Neg	NA	NA	NA	NA	NA
HBS210	1970-1979	F	41	Asian	2014	N	N	Non Clearer	Neg	NA	NA	NA	NA	NA
HBS211	1970-1979	M	33	Not Stated	2012	N	N	Non Clearer	Neg	NA	NA	NA	NA	NA
HBS213	1980-1989	M	26	Chinese	2013	N	N	Complete Clearer	Neg	ND	N	NA	NA	NA
HBS214	1980-1989	M	31	Chinese	2014	N	N	Non Clearer	Pos	NA	NA	NA	NA	NA
HBS215	1980-1989	F	36	White	2016	N	N	Non Clearer	Neg	NA	NA	NA	NA	NA
HBS216	1970-1979	M	36	Black	2014	N	N	Non Clearer	Neg	NA	NA	NA	NA	NA
HBS218	1970-1979	F	36	White	2015	N	N	Non Clearer	Neg	NA	NA	NA	NA	NA
HBS220	1970-1979	M	42	Asian	2013	N	N	Potential clearer	Neg	4.5	N	NA	NA	NA
HBS221	1960-1969	F	45	White	2008	N	N	Non Clearer	Neg	NA	NA	NA	NA	NA
HBS222	1980-1989	F	31	Not Stated	2012	N	N	Non Clearer	Neg	NA	NA	NA	NA	NA
HBS223	1960-1969	F	39	Chinese	2007	N	N	Complete Clearer	Clear	ND	N	NA	N	NA
HBS224	1960-1969	M	41	White	2008	N	N	Non Clearer	Clear	NA	NA	NA	N	NA
HBS225	1980-1989	F	25	Chinese	2009	N	N	Non Clearer	Neg	NA	NA	NA	NA	NA
HBS226	1980-1989	F	20	White	2007	N	N	Non Clearer	Neg	NA	NA	NA	NA	NA
HBS227	1980-1989	F	25	White	2013	N	N	Non Clearer	Neg	NA	NA	NA	NA	NA
HBS228	1980-1989	F	29	Not Stated	2012	N	N	Non Clearer	Neg	NA	NA	NA	NA	NA
HBS229	1980-1989	F	33	Not Stated	2013	N	N	Non Clearer	Neg	NA	NA	NA	NA	NA
HBS230	1950-1959	M	58	Asian	2012	N	N	Complete Clearer	Neg	10.1	N	NA	NA	NA
HBS232	1960-1969	M	48	Asian	2013	N	N	Non Clearer	Neg	NA	NA	NA	NA	NA
HBS233	1980-1989	F	23	Mixed	2012	N	N	Non Clearer	Clear	4.3	NA	NA	Y	Tenofovir
HBS235	1970-1979	F	32	Black	2009	N	N	Non Clearer	Neg	NA	NA	NA	NA	NA
HBS237	1980-1989	M	28	Black	2011	N	N	Non Clearer	Neg	NA	NA	NA	NA	NA
HBS238	1970-1979	M	40	Black	2015	N	N	Non Clearer	Neg	NA	NA	NA	NA	NA
HBS239	1970-1979	M	36	Asian	2015	N	N	Non Clearer	Neg	NA	NA	NA	NA	NA
HBS240	1970-1979	M	38	White	2008	N	N	Non Clearer	Blipper	NA	NA	NA	NA	NA
HBS241	1970-1979	F	39	White	2009	N	N	Non Clearer	Neg	NA	NA	NA	NA	NA
HBS242	1950-1959	M	54	Mixed	2009	Y	N	Non Clearer	Neg	NA	NA	NA	NA	NA
HBS243	1980-1989	F	31	White	2011	N	N	Potential clearer	Blipper	ND	Y	Tenofovir	NA	NA
HBS244	1980-1989	F	29	Asian	2011	N	N	Complete Clearer	Neg	4.3	N	NA	NA	NA
HBS245	1970-1979	M	33	White	2009	N	N	Non Clearer	Neg	NA	NA	NA	NA	NA
HBS246	1950-1959	F	52	Not Stated	2005	N	N	Non Clearer	Clear	4.5	NA	NA	N	NA
HBS248	1980-1989	M	31	White	2011	N	N	Non Clearer	Neg	NA	NA	NA	NA	NA
HBS251	1970-1979	M	39	Not Stated	2012	N	N	Non Clearer	Clear	5.1	NA	NA	Y	Tenofovir
HBS253	1980-1989	F	27	Mixed	2013	N	N	Non Clearer	Neg	NA	NA	NA	NA	NA
HBS254	1980-1989	F	30	White	2010	N	N	Non Clearer	Clear	5.5	NA	NA	N	NA
HBS255	1970-1979	M	44	Asian	2014	N	N	Non Clearer	Clear	NA	NA	NA	Y	Tenofovir
HBS256	1970-1979	F	32	Not Stated	2007	N	N	Non Clearer	Neg	NA	NA	NA	NA	NA
HBS258	1980-1989	F	29	White	2009	N	N	Non Clearer	Neg	NA	NA	NA	NA	NA
HBS262	1960-1969	M	42	Chinese	2005	N	N	Non Clearer	Neg	NA	NA	NA	NA	NA
HBS263	1960-1969	F	54	Asian	2015	N	N	Non Clearer	Neg	NA	NA	NA	NA	NA
HBS265	1990-1999	M	20	Not Stated	2014	N	N	Non Clearer	Neg	NA	NA	NA	NA	NA
HBS266	1980-1989	M	31	Chinese	2011	N	N	Potential clearer	Neg	3	Y	Lamivudine + Adefovir	NA	NA
HBS267	1950-1959	M	48	Not Stated	2005	N	N	Non Clearer	Neg	NA	NA	NA	NA	NA
HBS269	1980-1989	F	25	Black	2007	N	N	Non Clearer	Neg	NA	NA	NA	NA	NA
HBS270	1970-1979	M	42	Black	2012	N	N	Potential clearer	Neg	5.1	N	NA	NA	NA
HBS271	1960-1969	M	50	Not Stated	2012	N	N	Non Clearer	Neg	NA	NA	NA	NA	NA
HBS272	1970-1979	F	35	Not Stated	2014	N	N	Non Clearer	Neg	NA	NA	NA	NA	NA
HBS273	1970-1979	M	35	White	2013	N	N	Non Clearer	Neg	NA	NA	NA	NA	NA
HBS275	1970-1979	F	35	White	2014	N	N	Non Clearer	Neg	NA	NA	NA	NA	NA
HBS277	1980-1989	M	30	Asian	2013	N	N	Non Clearer	Neg	6	NA	NA	NA	NA
HBS278	1970-1979	M	42	Asian	2013	Y	N	Non Clearer	Neg	NA	NA	NA	NA	NA
HBS279	1950-1959	M	59	Asian	2015	N	N	Non Clearer	Neg	NA	NA	NA	NA	NA
HBS286	1960-1969	M	49	White	2015	N	N	Potential clearer	Neg	6.1	N	NA	NA	NA
HBS288	1980-1989	M	29	White	2015	N	N	Non Clearer	Neg	NA	NA	NA	NA	NA
HBS290	1980-1989	F	32	White	2015	N	N	Potential clearer	Neg	4.5	N	NA	NA	NA
HBS291	1970-1979	F	37	Not Stated	2008	N	N	Non Clearer	Neg	NA	NA	NA	NA	NA
HBS293	1980-1989	M	29	Mixed	2009	N	N	Non Clearer	Neg	NA	NA	NA	NA	NA
HBS294	1980-1989	F	26	White	2010	N	N	Non Clearer	Neg	NA	NA	NA	NA	NA
HBS296	1980-1989	M	30	Asian	2011	N	N	Non Clearer	Neg	NA	NA	NA	NA	NA
HBS297	1970-1979	M	33	White	2011	N	N	Non Clearer	Neg	NA	NA	NA	NA	NA
HBS298	1970-1979	F	27	Asian	2006	N	N	Non Clearer	Neg	NA	NA	NA	NA	NA
HBS299	1970-1979	F	33	Asian	2007	N	N	Non Clearer	Clear	5.4	NA	NA	Y	Lamivudine + Adefovir
HBS300	1980-1989	M	31	Chinese	2011	N	N	Non Clearer	Neg	NA	NA	NA	NA	NA
HBS301	1970-1979	M	31	White	2008	N	N	Non Clearer	Clear	6.7	NA	NA	Y	Entecavir
HBS303	1980-1989	M	27	Black	2012	N	N	Non Clearer	Neg	NA	NA	NA	NA	NA
HBS304	1940-1949	M	63	White	2007	N	N	Potential clearer	Pos	4.5	N	NA	NA	NA
HBS305	1970-1979	M	35	White	2008	N	N	Non Clearer	Neg	NA	NA	NA	NA	NA
HBS307	1980-1989	F	26	Other	2013	N	N	Non Clearer	Pos	NA	NA	NA	NA	NA
HBS308	1970-1979	M	31	White	2006	N	N	Non Clearer	Neg	NA	NA	NA	NA	NA
HBS311	1970-1979	F	35	White	2013	N	N	Non Clearer	Neg	NA	NA	NA	NA	NA
HBS312	1970-1979	F	34	Not Stated	2013	N	N	Non Clearer	Pos	NA	NA	NA	NA	NA
HBS313	1990-1999	M	19	White	2010	N	N	Non Clearer	Neg	NA	NA	NA	NA	NA
HBS314	1960-1969	M	48	Black	2013	N	N	Complete Clearer	Neg	3.6	N	NA	NA	NA
HBS317	1950-1959	F	64	Asian	2015	N	N	Non Clearer	Neg	NA	NA	NA	NA	NA
HBS318	1960-1969	M	45	Not Stated	2014	N	N	Non Clearer	Neg	NA	NA	NA	NA	NA
HBS319	1980-1989	F	25	Chinese	2014	N	N	Non Clearer	Clear	3.6	NA	NA	N	NA
HBS320	1980-1989	F	22	Black	2006	N	N	Non Clearer	Neg	NA	NA	NA	NA	NA
HBS321	1980-1989	M	32	Asian	2015	N	N	Non Clearer	Neg	NA	NA	NA	NA	NA
HBS322	1980-1989	M	33	Not Stated	2015	N	N	Non Clearer	Neg	NA	NA	NA	NA	NA
HBS323	1970-1979	M	33	White	2004	Y	Y	Potential clearer	Neg	ND	Y	Truvada	NA	NA
HBS324	1980-1989	F	27	Not Stated	2010	N	N	Non Clearer	Neg	NA	NA	NA	NA	NA
HBS325	1970-1979	M	32	Black	2006	N	N	Non Clearer	Clear	4	NA	NA	N	NA
HBS326	1950-1959	F	56	Chinese	2007	N	N	Potential clearer	Neg	10.8	N	NA	NA	NA
HBS327	1960-1969	F	43	White	2005	N	N	Non Clearer	Neg	NA	NA	NA	NA	NA
HBS328	1950-1959	M	47	Mixed	2005	N	N	Non Clearer	Pos	NA	NA	NA	NA	NA
HBS329	1970-1979	F	31	White	2006	N	N	Non Clearer	Neg	NA	NA	NA	NA	NA
HBS330	1960-1969	M	46	Black	2015	N	N	Non Clearer	Neg	NA	NA	NA	NA	NA
HBS331	1980-1989	F	27	Chinese	2009	N	N	Non Clearer	Neg	NA	NA	NA	NA	NA
HBS332	1970-1979	F	36	White	2013	N	N	Non Clearer	Neg	NA	NA	NA	NA	NA
HBS333	1970-1979	M	43	Mixed	2013	N	N	Non Clearer	Neg	NA	NA	NA	NA	NA
HBS334	1980-1989	F	28	Black	2014	N	N	Non Clearer	Neg	NA	NA	NA	NA	NA
HBS335	1970-1979	F	38	Black	2014	N	N	Non Clearer	Neg	NA	NA	NA	NA	NA
HBS337	1970-1979	F	42	Chinese	2015	N	N	Non Clearer	Neg	NA	NA	NA	NA	NA
HBS338	1980-1989	M	28	Chinese	2011	N	N	Non Clearer	Pos	NA	NA	NA	NA	NA
HBS339	1980-1989	F	27	White	2009	N	N	Non Clearer	Neg	NA	NA	NA	NA	NA
HBS340	1950-1959	M	46	Asian	2005	N	N	Non Clearer	Neg	NA	NA	NA	NA	NA
HBS341	1950-1959	F	59	White	2012	N	N	Non Clearer	Neg	NA	NA	NA	NA	NA
HBS342	1970-1979	M	32	White	2006	N	N	Non Clearer	Neg	NA	NA	NA	NA	NA
HBS343	1990-1999	M	21	Mixed	2012	N	N	Non Clearer	Clear	5.3	NA	NA	Y	Tenofovir
HBS344	1980-1989	M	28	White	2009	N	N	Non Clearer	Neg	NA	NA	NA	NA	NA
HBS345	1950-1959	M	54	Mixed	2009	N	N	Non Clearer	Clear	8.9	NA	NA	Y	Entecavir
HBS346	1960-1969	M	44	Chinese	2006	N	N	Potential clearer	Clear	9.5	Y	Tenofovir	N	NA
HBS347	1970-1979	M	28	Chinese	2005	N	N	Non Clearer	Clear	NA	NA	NA	Y	Lamivudine + Adefovir
HBS348	1970-1979	F	28	Black	2007	N	N	Non Clearer	Clear	6.6	NA	NA	Y	Tenofovir
HBS349	1970-1979	M	29	Other	2005	N	N	Non Clearer	Neg	NA	NA	NA	NA	NA
HBS350	1970-1979	F	33	Not Stated	2007	N	N	Non Clearer	Neg	NA	NA	NA	NA	NA
HBS351	1970-1979	M	42	White	2014	N	N	Non Clearer	Pos	NA	NA	NA	NA	NA
HBS352	1970-1979	M	33	Black	2007	N	N	Non Clearer	Neg	NA	NA	NA	NA	NA
HBS353	1970-1979	M	42	Asian	2013	N	N	Non Clearer	Neg	NA	NA	NA	NA	NA
HBS354	1980-1989	F	24	Mixed	2012	N	Y	Non Clearer	Neg	NA	NA	NA	NA	NA
HBS355	1960-1969	F	54	White	2014	N	N	Non Clearer	Neg	NA	NA	NA	NA	NA
HBS356	1970-1979	F	40	Not Stated	2013	N	N	Non Clearer	Neg	NA	NA	NA	NA	NA
HBS360	1980-1989	F	23	White	2011	N	N	Non Clearer	Neg	NA	NA	NA	NA	NA
HBS361	1950-1959	F	51	Mixed	2007	N	N	Non Clearer	Neg	NA	NA	NA	NA	NA
HBS362	1970-1979	M	42	Mixed	2013	N	N	Non Clearer	Neg	NA	NA	NA	NA	NA
HBS364	1970-1979	M	35	White	2011	N	N	Non Clearer	Neg	NA	NA	NA	NA	NA
HBS365	1970-1979	F	30	Black	2008	N	N	Non Clearer	Neg	NA	NA	NA	NA	NA
HBS366	1950-1959	M	56	Chinese	2006	N	N	Non Clearer	Neg	NA	NA	NA	NA	NA
HBS367	1970-1979	M	35	White	2013	N	N	Potential clearer	Neg	6.1	N	NA	NA	NA
HBS368	1990-1999	M	13	Not Stated	2005	N	N	Non Clearer	Pos	4.6	NA	NA	NA	NA
HBS370	1980-1989	F	30	Not Stated	2011	N	N	Non Clearer	Neg	NA	NA	NA	NA	NA
HBS371	1970-1979	F	27	Black	2004	N	N	Non Clearer	Clear	6.9	NA	NA	N	NA
HBS372	1980-1989	M	34	Chinese	2014	N	N	Non Clearer	Clear	NA	NA	NA	Y	Tenofovir
HBS376	1980-1989	F	32	Black	2014	N	N	Non Clearer	Neg	NA	NA	NA	NA	NA
HBS377	1980-1989	M	33	White	2015	N	N	Non Clearer	Neg	NA	NA	NA	NA	NA
HBS378	1940-1949	F	62	White	2007	N	N	Non Clearer	Neg	NA	NA	NA	NA	NA
HBS379	1960-1969	M	36	Not Stated	2005	N	Y	Non Clearer	Neg	NA	NA	NA	NA	NA
HBS382	1970-1979	M	34	White	2006	N	N	Non Clearer	Neg	NA	NA	NA	NA	NA
HBS383	1960-1969	M	35	Asian	2004	N	N	Non Clearer	Clear	8.4	NA	NA	N	NA
HBS384	1930-1939	M	71	White	2009	N	N	Non Clearer	Clear	NA	NA	NA	Y	Interferon
HBS385	1970-1979	M	29	White	2008	N	N	Non Clearer	Neg	NA	NA	NA	NA	NA
HBS386	1970-1979	M	35	Black	2009	N	N	Non Clearer	Clear	4.6	NA	NA	Y	Tenofovir
HBS387	1970-1979	M	35	White	2013	N	N	Non Clearer	Neg	NA	NA	NA	NA	NA
HBS388	1970-1979	M	34	White	2008	N	N	Potential clearer	Neg	4.7	N	NA	NA	NA
HBS390	1980-1989	F	29	Asian	2012	N	N	Non Clearer	Neg	4.1	NA	NA	NA	NA
HBS391	1990-1999	M	22	Not Stated	2012	N	N	Non Clearer	Pos	NA	NA	NA	NA	NA
HBS393	1960-1969	F	48	Not Stated	2008	N	N	Complete Clearer	Neg	6.5	N	NA	NA	NA
HBS394	1970-1979	M	34	Black	2007	N	N	Non Clearer	Neg	NA	NA	NA	NA	NA
HBS395	1960-1969	M	53	Not Stated	2013	N	N	Non Clearer	Neg	NA	NA	NA	NA	NA
HBS396	1980-1989	F	24	Chinese	2006	N	N	Non Clearer	Blipper	5.5	NA	NA	NA	NA
HBS397	1980-1989	F	30	White	2011	N	N	Potential clearer	Neg	4.1	N	NA	NA	NA
HBS398	1970-1979	M	37	Black	2013	N	N	Non Clearer	Neg	NA	NA	NA	NA	NA
HBS399	1980-1989	M	24	White	2011	N	N	Non Clearer	Neg	NA	NA	NA	NA	NA
HBS402	1970-1979	M	35	Not Stated	2013	Y	N	Non Clearer	Neg	NA	NA	NA	NA	NA
HBS403	1980-1989	M	28	Not Stated	2013	N	N	Non Clearer	Neg	NA	NA	NA	NA	NA
HBS405	1980-1989	F	27	White	2014	N	N	Non Clearer	Clear	5.6	NA	NA	N	NA
HBS406	1980-1989	F	28	White	2014	N	N	Non Clearer	Neg	NA	NA	NA	NA	NA
HBS407	1960-1969	M	54	Not Stated	2014	N	N	Non Clearer	Neg	NA	NA	NA	NA	NA
HBS409	1940-1949	F	71	Not Stated	2015	N	N	Non Clearer	Neg	NA	NA	NA	NA	NA
HBS410	1970-1979	M	35	Not Stated	2014	N	N	Non Clearer	Neg	NA	NA	NA	NA	NA
HBS412	1950-1959	F	64	Chinese	2015	N	N	Non Clearer	Neg	3.3	NA	NA	NA	NA
